# A single-domain antibody targets aggregation-prone region of *α*-synuclein to reduce synucleinopathy, rescue neurodegeneration and improve function

**DOI:** 10.64898/2026.07.07.735601

**Authors:** Pragati, Erin E Congdon, Yixiang Jiang, Hediye Erdjument-Bromage, Huai-Wei Huang, Ruimin Pan, Isabella S Marchal, Xiang-Peng Kong, Thomas A. Neubert, Hyung Don Ryoo, Einar M Sigurdsson

## Abstract

Synucleinopathies are a group of neurodegenerative disorders characterized by the accumulation of aggregated α-synuclein (α-syn), including Parkinson’s disease, Dementia with Lewy Bodies, and Multiple System Atrophy. These diseases are marked by locomotor and non-motor impairments, as well as mitochondrial dysfunction and the loss of dopaminergic (DA) neurons. We have developed several anti-α-syn single-domain antibodies (sdAbs) and demonstrated the diagnostic imaging potential of two of them and the acute therapeutic benefit of one in clearing α-syn in a mouse model. However, whether these sdAbs can suppress α-syn-mediated neuronal loss and locomotor impairment in vivo remains unclear. We evaluated the therapeutic potential of five anti-α-syn sdAbs to clear pathological α-syn in mouse neuronal culture and then demonstrated their in vivo efficacy in a *Drosophila* model of synucleinopathy. The sdAbs differed in their efficacy to lower levels of phospho-serine 129 α-syn, prevent loss of DA neurons, alleviate mitochondrial dysfunction, improve motor function, and prolong survival in synucleinopathy flies. The most effective sdAb, 2H1, has not been reported before. It binds strongly to the aggregation prone region of α-syn and robustly improves all these disease parameters. Additionally, that sdAb is associated with α-syn in the fly neurons, as shown through proximity dependent turboID biotinylation assays. The sdAb-turboID also biotinylated α-syn-associated proteins involved in synapse/vesicle trafficking pathways, pinpointing the location of their intracellular interaction. Our findings provide an insight into the therapeutic mechanism of action of these sdAbs and strongly support their clinical development.
