## Supplementary Table S2 for "A single-domain antibody targets aggregation-prone region of *α*-synuclein to reduce synucleinopathy, rescue neurodegeneration and improve function"

### Sheet: Index
Table	Data	Legend
Supplementary Table S2	turboID based proteomics (Figure 9)	Proteome results from TurboID-tagged sdAb 2H1 expressed in α-syn background. All comparisons were made with Elav>DvsdAb-turboID+α-syn control. There are three columns: p-value, log2 fold changes, gene name, protein name and LFQ (Label-Free Quantification intensity) intensities in each biological replicate. The human alpha synuclein peptides are shown in red.

### Sheet: Table S2
p value	log2 Elav>2H1-turboID+α-syn_Elav>DvsdAb-turboID+α-syn fold change	Gene names	Protein names	LFQ intesnity Elav>2H1-turboID+α-syn replicate 1	LFQ intesnity Elav>2H1-turboID+α-syn replicate 2	LFQ intesnity Elav>2H1-turboID+α-syn replicate 3	LFQ intesnity Elav>DvsdAb-turboID+α-syn replicate 1	LFQ intesnity Elav>DvsdAb-turboID+α-syn replicate 2	LFQ intesnity Elav>DvsdAb-turboID+α-syn replicate 3
4.37976e-05	9.42956	CG3409	Chaski, isoform A	33.2326	33.3987	33.0421	23.121	23.5362	24.7275
0.00906671	7.18051	CG7139	Smr domain-containing protein	29.7323	29.7859	34.2971	24.2969	23.968	24.0089
0.000408424	7.01923	l(3)76BDm	Lethal (3) 76BDm, isoform A) (Lethal (3) 76BDm, isoform B).	31.7246	31.4883	31.5261	25.3296	23.2848	25.067
0.000621204	6.88448	EndoA	Endophilin-A	32.0527	31.8001	31.4282	25.7085	23.5221	25.397
0.000345285	5.4739	Sc2	very-long-chain enoyl-CoA reductase (EC 1.3.1.93)	29.6266	30.2387	29.7846	23.5213	24.9374	24.7694
5.58356e-05	5.34579	Dscam1	Down syndrome cell adhesion molecule 1	29.9375	29.7112	29.6709	24.0648	24.228	24.9894
9.60942e-05	4.67922	SK	Small conductance calcium-activated potassium channel protein	29.0991	28.9523	29.6152	24.7389	24.7862	24.1038
0.000589099	4.48026	Rpt2	26S protease regulatory subunit 4	28.4055	28.329	28.3404	24.0013	23.0393	24.5935
0.000875564	4.3354	ple	Tyrosine 3-monooxygenase	28.1512	27.7797	27.4364	23.4426	24.222	22.6965
3.99778e-05	4.0661	Asap	Isoform C of ArfGAP with SH3 domain, ANK repeat and PH domain-containing protein	28.974	28.8581	28.5573	24.5706	25.0627	24.5578
6.55819e-05	3.9379	stnB	Protein stoned-B	29.3824	29.1987	28.6718	25.036	25.3032	25.0999
0.000532533	3.901	Jabba	Jabba, isoform B	28.2904	28.6168	28.6371	24.7129	25.1957	23.9327
6.80981e-05	3.82433	hnRNP	Uncharacterized protein, isoform B	28.6538	28.4946	28.3418	24.2715	24.9407	24.805
9.5736e-05	3.78545	nwk	Protein nervous wreck (Nwk)	29.8515	29.5859	29.2693	25.4657	26.0579	25.8267
0.00328336	3.77947	stnA	Protein stoned-A	29.1265	28.699	28.5645	26.1717	24.4105	24.4694
2.22666e-05	3.75653	CCT8	T-complex protein 1 subunit theta (CCT-theta)	30.5752	30.3121	30.1019	26.4235	26.5531	26.743
0.00314425	3.75123	uex	Unextended protein (Putative metal transporter uex)	28.3873	28.4295	27.9801	24.0283	25.6557	23.8592
0.00222923	3.74919	Ptp61F	Protein-tyrosine-phosphatase;Tyrosine-protein phosphatase non-receptor type 61F	28.8092	28.298	28.9715	23.9752	25.2249	25.631
0.00135765	3.64543	Vmat	FI07245p (GH16917p) (RH74704p) (Vesicular monoamine transporter, isoform C) (Vesicular monoamine transporter, isoform E) (Vesicular monoamine transporter, isoform F)	28.6677	28.5125	28.3525	24.5235	25.7566	24.3162
0.000815723	3.63886	CTPsyn	CTP synthase	27.6553	27.8287	27.7566	23.9398	23.519	24.8652
0.00447372	3.62097	Sec31	Protein transport protein Sec31A (SEC31-like protein 1) (SEC31-related protein A)	27.2933	28.2555	28.8188	23.701	24.5777	25.226
0.00141489	3.59977	Eps-15-RB	Epidermal growth factor receptor pathway substrate clone 15, isoform D (MIP26607p)	28.2538	27.9356	27.6036	23.6003	24.3465	25.0469
0.00011578	3.59595	Slip1	Slo-interacting protein 1	28.5141	28.4286	28.2976	25.2782	24.5438	24.6304
0.00279038	3.5526	CG12531	Uncharacterized protein, isoform B	27.3092	27.1144	26.8883	23.3207	22.775	24.5584
0.00161996	3.46366	D2R	Dopamine D2-like receptor	28.2996	27.8336	27.7604	24.7443	23.6752	25.083
0.000197539	3.42985	CG3967	Alpha-tubulin N-acetyltransferase 1;Alpha-tubulin N-acetyltransferase	29.2763	29.0736	28.91	25.5216	26.1232	25.3256
0.000130556	3.39177	mtd	Oxidation resistance protein 1	29.8653	29.6053	29.2645	25.8854	26.4059	26.2685
0.00054933	3.37473	ema	Protein CLEC16A homolog (Endosomal maturation defective protein)	27.0448	27.4446	27.0072	23.9552	23.2	24.2171
0.000222616	3.34379	Elf	Eukaryotic translation release factor 3, isoform C	28.2299	28.5069	27.9682	25.2701	24.5336	24.8699
0.000620353	3.33313	Sf3b3	Splicing factor 3B subunit 3	27.2484	26.5978	26.5914	24.0063	23.2116	23.2203
0.00214791	3.32113	Snca	Human α-synuclein	27.2459	26.337	26.014	22.859	23.7959	22.9786
0.000550141	3.30896	Sap47	Synapse-associated protein of 47 kDa	28.6577	28.6618	27.8996	24.6846	25.237	25.3706
0.00288165	3.29398	Nup160	Nuclear pore complex protein Nup160 homolog	27.9801	28.2007	29.248	25.7704	25.1142	24.6623
0.000113632	3.29055	Syn	Synapsin, isoform D	28.9375	28.636	28.377	25.0687	25.4693	25.5409
1.39868e-05	3.27662	Rtnl1	Reticulon-like protein	26.4293	26.2516	26.0297	22.9116	23.0716	22.8975
9.53755e-05	3.25332	Dap160	Dynamin associated protein 160, isoform G	27.9017	27.594	27.5694	24.0844	24.5678	24.6529
0.00719148	3.21579	PI4KIIIalpha	Phosphatidylinositol 4-kinase alpha (EC 2.7.1.67)	28.8254	28.6525	28.4217	24.8676	26.6644	24.7201
0.00145227	3.17129	CG13784	Solute carrier family 66 member 2 (PQ-loop repeat-containing protein 1)	28.0552	27.9335	27.4372	25.2934	24.5644	24.0543
0.000394385	3.10021	CG13372	LD21943p	27.2664	27.2772	26.8808	24.2335	23.5432	24.347
0.00274825	3.07974	sky	Skywalker, isoform K	27.3096	27.0299	27.0314	23.6181	23.5543	24.9593
0.00040514	3.06186	CRMP	dihydropyrimidinase (EC 3.5.2.2)	28.7997	28.5043	28.3226	24.9934	25.6812	25.7664
0.00114612	3.0602	Nup153	Nuclear pore complex protein Nup153	26.8906	26.8271	26.5884	24.2162	23.0208	23.8886
0.000556473	3.03668	Nckx30C	Sodium/potassium/calcium exchanger Nckx30C	27.4232	27.2429	26.8434	23.6338	24.3969	24.3687
0.000657681	3.033	Rab3-GEF	MAP kinase-activating death domain protein	29.5839	29.4295	29.2727	25.805	26.8071	26.5749
0.000164644	2.95851	kcc	Kazachoc, isoform G	30.2657	30.0748	29.8026	26.7517	27.2782	27.2377
0.00249214	2.94455	Pkc98E	Protein kinase C	29.9014	29.619	29.3342	25.9661	27.363	26.6919
0.000284889	2.9333	CG10132	GH25853p	27.6145	27.4876	27.1007	24.5612	24.7431	24.0986
0.00144783	2.93297	wupA	Troponin I	26.4673	26.2072	25.735	23.604	23.409	22.5976
0.000165601	2.91887	CadN	Neural-cadherin	30.077	29.9854	29.657	27.062	27.2397	26.661
0.00448837	2.91643	Rbcn-3B	Rabconnectin-3B, isoform A (Rabconnectin-3B, isoform B) (SD05962p)	27.0881	26.9612	26.6999	23.043	24.6817	24.2753
0.0041657	2.9148	Eato	Engulfment ABC transporter in the ovary, isoform B	26.4859	25.745	26.8627	23.5823	22.7516	24.0153
0.00204846	2.88146	Sh	Potassium voltage-gated channel protein Shaker	27.8076	27.3971	27.2322	24.6418	25.2086	23.9421
0.000315116	2.85918	CG32543	Uncharacterized protein, isoform B	28.082	27.8841	27.4795	24.7391	25.2937	24.8353
0.00481948	2.82411	dsh	Segment polarity protein dishevelled	27.8338	27.6929	27.0925	24.3673	25.5986	24.181
0.000285482	2.8224	TM4SF	Tetraspanin	27.7581	27.9328	27.6611	24.5711	25.345	24.9685
6.01695e-05	2.81355	pzg	LD15904p (Putzig, isoform A) (Putzig, isoform B)	25.7005	25.5906	25.3162	22.7622	22.5135	22.891
0.000298181	2.76217	Alk	receptor protein-tyrosine kinase	27.5696	27.4645	26.9922	24.439	24.8865	24.4144
0.000404845	2.75881	5-HT1A	5-hydroxytryptamine receptor 2A	26.9646	26.9154	27.5704	24.6321	24.1434	24.3983
0.000560527	2.75278	nst	Phosphoacetylglucosamine mutase (PAGM) (EC 5.4.2.3) (Acetylglucosamine phosphomutase) (N-acetylglucosamine-phosphate mutase)	27.2602	27.6653	27.5316	25.2287	24.4818	24.4881
9.85678e-05	2.7475	KrT95D	Krueppel target at 95D, isoform A (Krueppel target at 95D, isoform B)	27.7092	27.5223	27.3952	24.5822	25.086	24.716
0.000141779	2.74727	dlg1	Disks large 1 tumor suppressor protein	28.703	28.7089	28.3603	25.7306	26.1499	25.65
0.00303644	2.72327	trio	Trio, isoform A (Trio, isoform C)	28.6339	28.5583	28.1933	24.942	26.2339	26.0397
0.000242922	2.70777	up	Upheld, isoform N	27.7813	27.5366	27.1137	24.9135	24.5819	24.8128
0.00254668	2.68552	Tdc2	MIP05841p (Tyrosine decarboxylase 2 (EC 4.1.1.-, EC 4.1.1.25))	27.1874	27.1449	26.8689	23.7606	25.0912	24.2928
0.00224761	2.67095	CG42683	Uncharacterized protein, isoform A	26.8555	26.7627	27.2762	24.0646	24.9815	23.8355
0.00248056	2.65459	Past1	Achaete scute target 1, isoform B (EH domain containing protein)	27.2196	27.4388	27.0121	24.0097	25.2738	24.4233
0.00265269	2.63729	unc80	Protein unc-80 homolog	26.4113	26.3639	26.3078	24.0226	24.2082	22.9403
0.000210552	2.60897	Caps	Calcium-dependent secretion activator	30.4978	30.3082	30.1618	27.3598	27.9242	27.8569
4.53858e-05	2.60556	Rbcn-3A	Rabconnectin-3A	29.225	28.9854	28.9018	26.3816	26.2942	26.6197
0.00196177	2.60546	CanA-14F	Serine/threonine-protein phosphatase;Serine/threonine-protein phosphatase 2B catalytic subunit 3	26.9733	26.9937	26.794	23.6055	24.7167	24.6225
0.000417944	2.59076	rdgB	Protein retinal degeneration B	29.7179	29.593	29.4435	26.5409	27.2189	27.2222
0.000237959	2.58541	Ih	I[[h]] channel, isoform F	27.4918	27.4263	27.1053	25.0616	24.7295	24.4761
0.000411449	2.5542	hts	Protein hu-li tai shao	28.4473	28.1504	27.96	25.2708	25.7192	25.9052
0.000310188	2.54411	Pde9	Phosphodiesterase (EC 3.1.4.-)	26.9261	27.0781	26.5866	24.2235	24.0976	24.6373
0.0057362	2.52746	pic	DNA damage-binding protein 1	27.7907	26.3347	26.8437	24.0852	24.7368	24.5648
4.42911e-05	2.52332	Ge-1	Enhancer of mRNA-decapping protein 4 homolog	28.7792	28.567	28.4851	25.8922	26.1555	26.2136
0.00698172	2.50178	CG3164	Uncharacterized protein, isoform B (Uncharacterized protein, isoform D)	26.8611	26.0147	27.464	24.2826	23.8381	24.7138
0.000150118	2.4868	Ae2	Anion exchange protein	26.4789	26.0113	25.9027	23.617	23.6503	23.6652
0.000579128	2.44189	bun	Protein bunched, class 2/F/G isoform	26.9579	26.7209	26.2109	23.9705	24.2748	24.3188
0.00208094	2.4072	CCT2	T-complex protein 1 subunit beta (CCT-beta)	27.1305	27.0132	26.3747	24.9213	24.2042	24.1713
0.000243083	2.39336	CG17816	Nuclear protein MDM1	29.389	29.2744	28.9677	26.5856	27.0881	26.7773
0.00278405	2.38509	betaCop	Coatomer subunit beta	26.484	26.3734	25.7348	23.5229	23.5453	24.3688
0.00051028	2.38109	LD23876	LD23876	26.5123	26.8574	26.2671	24.1022	23.9293	24.462
0.00116103	2.34311	wupA	Troponin I	28.4779	28.2071	27.9435	25.4295	25.9247	26.2451
0.00033674	2.31048	cora	Protein 4.1 homolog	28.2329	28.148	27.6709	25.5146	25.8625	25.7432
0.000651615	2.30437	ATPCL	ATP-citrate synthase	26.3803	26.4112	25.9793	24.3169	23.6504	23.8904
0.000274617	2.30365	Cep104	GH24474p	27.0313	26.7568	26.8381	24.9159	24.3608	24.4386
0.00376605	2.30355	Pp2B-14D	Serine/threonine-protein phosphatase;Serine/threonine-protein phosphatase 2B catalytic subunit 2	26.4324	26.4012	25.9063	23.2621	24.2836	24.2835
0.00148567	2.29964	ArfGAP1	ADP-ribosylation factor GTPase activating protein 1, isoform B	26.4624	25.7969	26.3838	23.61	23.819	24.3151
0.00144665	2.29701	Drp1	dynamin GTPase (EC 3.6.5.5)	27.7424	27.81	27.4139	24.8339	25.5318	25.7096
0.0015321	2.28064	PlexA	Plexin A, isoform A	30.1341	29.99	29.6507	28.1628	27.3922	27.3777
0.000386801	2.2722	Ank2	Ankyrin 2, isoform U	34.5309	34.4343	33.936	31.8819	32.2002	32.0025
0.000158139	2.26754	Syt1	Synaptotagmin 1	27.8165	27.7513	27.3788	25.2964	25.5631	25.2845
0.000330464	2.26407	Nmt	Glycylpeptide N-tetradecanoyltransferase	25.3597	25.0925	24.8949	22.8302	23.1118	22.6128
0.00254379	2.26112	Ced-12	Ced-12	26.2546	26.4123	25.8326	23.3602	24.016	24.3399
0.000571725	2.25601	sxc	UDP-N-acetylglucosamine--peptide N-acetylglucosaminyltransferase 110 kDa subunit (EC 2.4.1.255) (O-GlcNAc transferase subunit p110) (O-linked N-acetylglucosamine transferase 110 kDa subunit)	26.5546	26.4625	26.2801	23.7655	24.4707	24.2931
0.000751754	2.25373	CG17816	Nuclear protein MDM1	27.4002	27.0161	27.0948	24.518	25.2456	24.9862
0.00486369	2.25018	CG9281	ATP-binding cassette sub-family F member 2	27.0255	27.3766	27.3129	24.8034	25.7262	24.4349
0.000411418	2.24675	futsch	Microtubule-associated protein futsch;Futsch heavy chain;Futsch light chain LC(f)	32.3712	32.2267	31.7222	29.7351	29.9567	29.8881
0.00321682	2.21715	unc79	Uncoordinated 79, isoform F	27.2686	27.0226	26.4363	25.1152	24.71	24.2508
0.00211658	2.21705	sei	GH12235p (Putative potassium channel subunit homolog) (Seizure potassium channel) (Seizure, isoform A) (Seizure, isoform B) (Seizure, isoform C)	27.3773	27.1159	26.6524	25.2194	24.4191	24.856
0.000473178	2.20098	PMCA	Calcium-transporting ATPase	29.1963	29.1356	28.6048	26.5941	26.9116	26.8281
0.00468192	2.18985	Khc	Kinesin heavy chain	28.6917	28.6104	28.5202	25.6604	26.7221	26.8702
0.000972776	2.18949	dnc	cAMP-specific 3,5-cyclic phosphodiesterase	32.4039	32.2289	31.7253	29.6552	30.1699	29.9644
0.00180366	2.16903	zda	peptidylprolyl isomerase (EC 5.2.1.8)	26.1276	26.0518	26.2543	24.1571	23.411	24.3585
9.90535e-05	2.14273	PIP5K59B	Phosphatidylinositol 4-phosphate 5-kinase 59B, isoform E (EC 2.7.1.68)	27.0091	26.7691	26.6886	24.5347	24.6371	24.8668
0.000381245	2.1351	beta-Spec	Spectrin beta chain	29.7705	29.9266	29.325	27.4819	27.6774	27.4576
0.000424989	2.13484	Unc-115a	Uncoordinated 115a, isoform J	29.1349	29.0092	28.7367	26.5189	27.0591	26.8984
0.00147259	2.13381	AP-1-2beta	AP complex subunit beta	27.965	28.0294	28.0643	25.3988	25.9164	26.3422
0.00783947	2.12828	Muc68Ca	Mucin 68Ca	26.7188	27.7826	27.8014	24.864	25.3619	25.6921
0.00036939	2.10912	Cp190	Centrosome-associated zinc finger protein CP190	28.3534	28.0371	27.9426	26.2758	25.7946	25.9353
0.00543302	2.10012	g	AP-3 complex subunit delta	26.1123	26.2426	25.6117	23.2248	24.246	24.1954
0.00180226	2.07618	cyst	Cysts, isoform A (Cysts, isoform B)	26.2053	26.1455	25.8764	24.3387	24.1776	23.4824
0.00369276	2.07197	metro	GH12103p (Menage a trois, isoform B) (RH70415p) (Skiff)	26.8717	27.4086	26.3367	25.0851	24.6482	24.6679
8.53825e-05	2.06711	AP-2alpha	AP-2 complex subunit alpha	27.5174	27.541	27.5831	25.2427	25.6736	25.5239
0.00127049	2.06006	CG15894	Uncharacterized protein, isoform B	32.6804	32.5064	32.1069	30.0942	30.7347	30.2846
0.00206502	2.05566	CG15207	Uncharacterized protein, isoform C	26.3981	26.4521	26.0713	23.9866	23.9895	24.7783
0.000512738	2.02885	RpII215	DNA-directed RNA polymerase II subunit RPB1	26.4856	26.3754	26.7259	24.3026	24.3614	24.8363
0.000349201	2.01317	shot	Short stop, isoform N	26.0918	26.0713	26.0259	24.3968	23.9373	23.8153
0.00185558	1.99364	CG13907	GH22266p	27.7171	27.3983	27.3858	25.0121	25.6917	25.8165
0.000218526	1.98641	Ank	Ankyrin, isoform B	28.8265	28.7054	28.5163	26.4577	26.8915	26.7398
0.00260455	1.98338	Tomosyn	Tomosyn, isoform C (Tomosyn, isoform F) (Tomosyn, isoform I)	27.0131	26.8798	26.7788	25.425	24.4264	24.8702
0.00107715	1.95583	Rbp	RIM-binding protein, isoform K	28.372	28.1705	27.8681	25.8241	26.3276	26.3914
0.00619389	1.93729	Pde11	Dual 3,5-cyclic-AMP and -GMP phosphodiesterase 11	26.5334	26.5925	26.4644	24.1607	25.3193	24.2983
0.00786935	1.93573	CG7884	RE23942p (Uncharacterized protein, isoform A)	26.399	26.4045	26.0333	24.8855	23.6287	24.5155
0.000297876	1.93544	Nup154	Nuclear pore complex protein Nup154 (154 kDa nucleoporin) (Nucleoporin Nup154) (Tulipan)	26.304	26.2099	26.0581	24.551	24.1147	24.1
0.00214006	1.92957	gammaCOP	Coatomer subunit gamma	26.7249	27.3163	26.7384	24.7334	24.886	25.3716
0.00217799	1.92527	wupA	Troponin I	26.8294	26.3026	25.9321	24.3727	24.3149	24.6008
0.00260521	1.91097	VAChT	Vesicular acetylcholine transporter	26.3544	26.0575	25.4655	24.1556	24.1726	23.8162
0.000134202	1.90727	eIF-2gamma	Eukaryotic translation initiation factor 2 subunit 3	26.4441	26.6971	26.3448	24.7374	24.4612	24.5657
0.00558823	1.89018	DnaJ-H	DnaJ homolog, isoform C	26.0416	26.055	25.3429	24.4312	23.6045	23.7333
0.00203997	1.88754	eag	Potassium voltage-gated channel protein eag	26.0047	25.8181	25.9031	23.5726	24.4697	24.0208
7.28775e-05	1.87707	Pde8	High affinity cAMP-specific and IBMX-insensitive 3',5'-cyclic phosphodiesterase 8 (EC 3.1.4.53) (Phosphodiesterase 8)	26.3521	26.3328	26.1871	24.6103	24.326	24.3045
0.000372024	1.86738	alpha-Spec	Spectrin alpha chain	29.8844	29.8877	29.4225	27.8323	27.9905	27.7696
0.000516892	1.85162	Nup358	E3 SUMO-protein ligase RanBP2 (EC 2.3.2.-) (358 kDa nucleoporin) (Nuclear pore complex protein Nup358)	30.4364	30.2743	30.0674	28.1454	28.4263	28.6515
0.00188571	1.8389	BEAF-32	Boundary element associated factor	26.4868	26.22	26.032	24.5508	24.687	23.9843
0.00101889	1.81753	Liprin-alpha	LD33094p (Liprin-alpha, isoform A) (Liprin-alpha, isoform B)	26.6081	26.3471	25.9967	24.2681	24.5907	24.6405
0.0053269	1.81649	Chc	Clathrin heavy chain	28.7502	28.9219	28.7172	26.3397	27.3876	27.2125
0.00103893	1.79023	Rpn1	26S proteasome non-ATPase regulatory subunit 2	26.1552	26.2564	26.1483	23.9823	24.6117	24.5951
0.00414413	1.78184	Cen	Centrocortin, isoform A	26.6462	26.5474	26.187	24.9115	24.1435	24.9802
0.000783642	1.75545	MetRS	Methionine--tRNA ligase, cytoplasmic (EC 6.1.1.10) (Methionyl-tRNA synthetase)	26.4893	26.6141	26.3862	24.7847	24.4105	25.0281
0.00139369	1.74466	Shal	Potassium voltage-gated channel protein Shal	28.1151	27.964	27.9729	25.9835	26.1403	26.6942
0.00260072	1.74011	Rop	Protein ROP	28.4025	28.4283	28.1542	26.1172	26.9413	26.7061
0.0086941	1.72316	cindr	CIN85 and CD2AP related, isoform J	28.0783	27.9957	27.6857	25.53	26.4226	26.6375
0.00136525	1.6986	faf		27.9181	27.8337	27.5951	25.9313	26.4631	25.8566
0.00105717	1.6984	Gbeta13F	Guanine nucleotide-binding protein subunit beta-1	26.2585	26.2443	26.2515	24.8512	24.1728	24.6351
0.00793976	1.69376	Jarid2	Jumonji, AT rich interactive domain protein 2 (Protein jumonji) (dJmj)	26.144	26.1488	25.6682	23.6828	24.59	24.607
0.000749675	1.68446	Asator	Asator, isoform H	27.2557	27.6996	27.1834	25.7543	25.7999	25.5311
0.00255979	1.65721	CG9795	FI02065p (Uncharacterized protein, isoform D)	25.973	26.3437	25.6434	24.4913	24.0478	24.4495
0.00961205	1.6504	RhoGAPp190	Rho GTPase-activating protein 190	26.5881	26.3753	26.3866	25.4016	24.7997	24.1975
0.00070507	1.63613	scrib	Protein lap4	28.8986	28.9826	28.4849	27.0553	27.3117	27.0906
0.0034948	1.63311	grsm	GH27579p (Granny smith, isoform B (EC 3.4.-.-)) (Putative cytoplasmic aminopeptidase)	26.4366	26.3215	25.7954	24.4722	24.8882	24.2939
0.00163711	1.61094	shi	Dynamin	28.5427	28.3573	28.1122	26.3967	26.98	26.8027
0.00396835	1.60711	Epac	Exchange protein directly activated by cAMP, isoform D (GH01501p)	25.7991	25.681	25.48	24.0661	23.5988	24.474
0.00233954	1.60695	Fas3	Fasciclin-3	25.917	25.8975	25.5703	23.8364	24.1818	24.5456
0.00359552	1.56624	Gprk2	G protein-coupled receptor kinase 2	25.7473	26.1304	25.5101	24.5123	23.893	24.2838
0.000750699	1.55932	sgg	Protein kinase shaggy	26.9486	27.0443	26.7864	25.0686	25.4858	25.5469
0.00747845	1.55144	GckIII	non-specific serine/threonine protein kinase (EC 2.7.11.1)	25.186	25.0235	25.4352	24.2009	23.2246	23.5649
0.000683952	1.53775	Ttc1	Tetratricopeptide repeat protein 1	27.0419	26.6065	26.7854	25.1418	25.4722	25.2066
0.00514614	1.51881	Mtor	Nucleoprotein TPR	26.9291	26.5945	26.528	24.6843	25.475	25.3359
0.00853252	1.51665	dor	Vacuolar protein sorting-associated protein 18 homolog	26.5881	26.8404	26.7174	24.5972	25.5996	25.399
0.000997721	1.50375	mip120	Protein lin-54 homolog	26.0421	25.7617	25.5882	24.1474	24.2154	24.518
0.000552894	1.50044	c11.1	C11.1, isoform A	27.5774	27.598	27.6533	25.853	26.3646	26.1097
0.00662595	1.49916	CaMKII	Calcium/calmodulin-dependent protein kinase type II alpha chain	29.6948	29.386	29.1847	27.4432	28.0472	28.2776
0.00270417	1.47904	GluRIA	Glutamate receptor 1	26.8634	26.5859	26.2073	25.1682	25.2117	24.8395
0.00694234	1.46542	Dab	Protein disabled	31.9578	31.7855	31.5229	29.8096	30.6908	30.3696
0.0063261	1.46338	Vha55	V-type proton ATPase subunit B	27.54	27.6985	27.6127	25.6824	26.1429	26.6359
0.00582745	1.45734	T-cp1	T-complex protein 1 subunit alpha	27.4237	27.5354	27.2026	25.5539	26.4123	25.8234
0.000527072	1.44831	CG34356	Black match, isoform H	26.2984	26.3026	26.1632	24.5369	24.9308	24.9516
0.00316971	1.44507	Hcf	Host cell factor;HCF N-terminal chain;HCF C-terminal chain	28.584	28.1659	28.2107	26.5078	27.1029	27.0147
0.000477204	1.43978	par-1	MAP/microtubule affinity-regulating kinase 3 (EC 2.7.11.1) (Serine/threonine-protein kinase par-1)	30.2519	30.3411	30.4223	29.0496	29.0043	28.6421
0.00348249	1.43222	Dbp80	RNA helicase (EC 3.6.4.13)	25.0032	24.7985	24.8929	23.9	23.1523	23.3457
0.00500202	1.42836	Cctgamma	T-complex protein 1 subunit gamma	26.4528	26.8859	26.8548	25.1245	25.7284	25.0556
0.00636582	1.42691	CG13825	Uncharacterized protein, isoform A	29.4666	29.2295	29.3179	27.5597	28.4274	27.7462
0.00985505	1.38371	Dp1	Dodeca-satellite-binding protein 1, isoform A (Dodeca-satellite-binding protein 1, isoform B) (Dodeca-satellite-binding protein 1, isoform D) (Dodeca-satellite-binding protein 1, isoform E) (Dodeca-satellite-binding protein 1, isoform F) (Dodeca-satellite-binding protein 1, isoform G) (Dodeca-satellite-binding protein 1, isoform H)	26.1518	26.1688	25.7549	24.1116	24.8495	24.9633
0.00295942	1.38119	Synj	phosphoinositide 5-phosphatase (EC 3.1.3.36)	26.6934	26.022	26.4542	24.8426	25.0651	25.1184
0.00605176	1.3647	CG10508	Uncharacterized protein, isoform L	25.4016	25.2715	24.7115	23.5145	23.7564	24.0196
0.000883947	1.35799	Dgk	Diacylglycerol kinase;Diacylglycerol kinase 1	26.3175	26.1637	26.044	24.6556	25.0756	24.72
0.0056448	1.34014	Fib	rRNA 2-O-methyltransferase fibrillarin	26.5109	26.2965	26.4277	24.9224	25.5405	24.7517
0.00521545	1.33948	betaTub56D	Tubulin beta-1 chain	31.5379	31.9221	31.7742	30.132	30.8287	30.2551
0.00827437	1.32451	Tcp-1eta	T-complex protein 1 subunit eta (TCP-1-eta) (CCT-eta)	25.8304	25.8385	25.827	23.9738	24.8697	24.6789
0.0016704	1.31115	Dhc64C	Dynein heavy chain, cytoplasmic	31.336	31.3838	31.6044	29.8305	30.3369	30.2233
0.00340835	1.30534	Pkn	Serine/threonine-protein kinase N	25.7047	25.1196	25.6109	24.2082	24.3361	23.9749
0.00115933	1.28426	CG6330-RB	RH29536p (Uncharacterized protein, isoform B (EC 2.4.2.3))	23.7837	23.846	23.7512	22.2745	22.4582	22.7954
0.00510805	1.28238	Flo2	Flotillin-2	30.6713	30.7119	30.2392	28.9169	29.3725	29.4859
0.00953432	1.27862	Pgam5	Serine/threonine-protein phosphatase Pgam5, mitochondrial	25.9936	25.9943	26.0535	24.4102	24.5173	25.2781
0.00573807	1.2755	CG4747	Putative oxidoreductase GLYR1 homolog	26.3907	26.648	26.2428	24.7431	25.3257	25.3861
0.00564828	1.27039	Kap-alpha3	Importin subunit alpha	25.1304	25.3397	24.9579	23.4595	24.1098	24.0476
0.000840031	1.26875	CLIP-190	Restin homolog	28.2701	28.0712	28.0566	26.6335	27.0529	26.9052
0.0033229	1.24541	PsGEF	Protostome-specific GEF, isoform F	27.4339	27.2693	26.8439	25.7558	25.9895	26.0655
0.0040565	1.23615	Pgi	Glucose-6-phosphate isomerase	29.6169	29.7789	29.3142	28.3804	28.581	28.04
0.00610784	1.22725	Fit1	Unc-112-related protein	28.8193	28.9356	28.8114	27.172	27.8413	27.8713
0.00685582	1.22013	Zn72D	Zinc-finger protein at 72D, isoform B (Zinc-finger protein at 72D, isoform C) (Zinc-finger protein at 72D, isoform D) (Zinc-finger protein at 72D, isoform F)	26.4038	26.3032	26.0084	25.1461	24.6147	25.2943
0.00848317	1.21228	Cenp-C	Centromeric protein-C, isoform B	25.0648	24.8326	25.6216	23.8885	24.1416	23.8521
0.00180465	1.20741	Hsc70-4-RA	Heat shock 70 kDa protein cognate 4	29.3885	29.4707	29.2045	27.8851	28.3802	28.1762
0.00906526	1.2028	Esyt2	Extended synaptotagmin-like protein 2, isoform D	26.8865	27.037	26.3889	25.8904	25.3844	25.4291
0.000126671	1.19907	CG42540	Band 7 protein CG42540	26.5231	26.4715	26.2805	25.2134	25.2929	25.1717
0.00510527	1.16446	Gat	Transporter	25.8758	25.9409	25.7259	24.7391	24.9969	24.3133
0.00626777	1.1598	CG5706	Probable phenylalanine--tRNA ligase beta subunit	25.9477	26.3495	26.1299	25.2996	24.6504	24.9977
0.000110673	1.14402	shot	Short stop, isoform H	31.8009	31.8048	31.624	30.5065	30.6466	30.6444
0.00463511	1.1235	Gs2	Glutamine synthetase;Glutamine synthetase 2 cytoplasmic	28.1088	28.3324	27.8461	26.7057	27.1634	27.0478
0.00758674	1.11967	AP-2mu	Adaptor protein complex 2, mu subunit, isoform A	27.5013	27.3921	27.4249	25.8824	26.468	26.6088
0.000300566	1.11252	Dip-B	Dipeptidase B, isoform A (EC 3.4.-.-, EC 3.4.13.-) (Dipeptidase B, isoform B) (Dipeptidase B, isoform C) (Dipeptidase B, isoform D) (LD41062p)	30.379	30.4525	30.3192	29.2373	29.1409	29.4348
0.0054613	1.09661	Hyccin	GH21176p (Hyccin, isoform A) (Hyccin, isoform B) (SD05904p)	25.0209	25.1758	24.8198	23.7314	23.7419	24.2534
0.00804964	1.09484	kst	Karst, isoform B	32.5552	32.505	32.3649	31.0404	31.7814	31.3187
0.00384451	1.08	Mi-2	Chromodomain-helicase-DNA-binding protein Mi-2 homolog	26.5218	26.2934	26.0401	25.0895	25.0937	25.432
0.000263797	1.0744	prom	IP13255p (Prominin, isoform B)	28.0265	28.1095	27.9051	26.9444	26.8232	27.0503
0.00116066	1.07292	lost	LD30155p (Lost)	27.212	27.2892	27.2035	26.0721	26.412	26.0018
0.00884861	1.06065	Patj	Patj homolog	25.3958	25.2924	25.0328	23.8238	24.4933	24.222
0.0033473	1.05905	norpA	Phosphoinositide phospholipase C;1-phosphatidylinositol 4,5-bisphosphate phosphodiesterase	26.5102	26.5251	26.7378	25.4843	25.8172	25.2945
0.00585246	1.04897	CG2258	LD35927p (Uncharacterized protein, isoform A) (Uncharacterized protein, isoform B) (Uncharacterized protein, isoform C) (Uncharacterized protein, isoform D)	26.9114	26.8584	26.554	25.5823	26.047	25.5475
0.00834952	1.04894	Bap170	Brahma associated protein 170kD	25.7398	25.5693	25.1755	24.7199	24.2907	24.3271
0.00586637	1.04247	Sema-1a	Semaphorin-1A	25.5709	25.8732	25.8039	24.661	25.0248	24.4347
0.00117996	1.00864	siz	FI21420p1 (Loner ISO1) (Schizo, isoform B)	28.2718	28.239	28.3313	27.29	27.4692	27.057
0.00661324	1.00209	Sec24CD	LP05220p (Secretory 24CD, isoform A) (Secretory 24CD, isoform B)	26.0657	26.0322	25.5774	24.8537	24.7153	25.0999
0.00361489	0.989419	RpS3A	40S ribosomal protein S3a	33.6181	33.6726	33.8405	32.9256	32.802	32.4353
0.00333025	0.982321	ninaC	Neither inactivation nor afterpotential protein C	28.8302	29.0456	28.7061	27.6348	27.997	28.0031
0.00487814	0.976239	aralar1	Calcium-binding mitochondrial carrier protein Aralar1	27.9696	28.2561	27.6928	26.9021	26.9808	27.1069
0.00233792	0.970662	BEST:GH22856	Glycogen debranching enzyme (EC 2.4.1.25) (EC 3.2.1.33) (Glycogen debrancher)	26.667	26.8965	26.5986	25.5399	25.8079	25.9023
0.00443035	0.968382	RhoGAP100F	Rho GTPase-activating protein 100F	27.4426	27.4532	27.0856	26.2198	26.5886	26.2678
0.000930432	0.963516	inaD-RA	Inactivation-no-after-potential D protein	28.0173	28.1438	28.0208	27.0815	27.2805	26.9294
0.00531343	0.942813	Prosalpha1	Proteasome subunit alpha type;Proteasome subunit alpha type-6	24.5467	25.0609	24.7317	23.6878	23.9709	23.8521
0.00458297	0.934857	GlyS	Glycogen [starch] synthase	28.2381	28.2213	27.9469	26.9358	27.3114	27.3545
0.00533241	0.896963	nrv3	FI04632p (Na/K-ATPase beta subunit isoform 3) (Nervana 3) (Nervana 3, isoform C) (Nervana 3, isoform D)	26.3787	26.268	26.2519	25.095	25.4923	25.6204
0.00377128	0.883986	ninaE	Opsin Rh1	27.9167	27.9027	27.6633	26.8115	27.1849	26.8342
0.00556481	0.866628	Vps13D	Intermembrane lipid transfer protein Vps13D (Vacuolar protein sorting-associated protein 13D)	28.3963	28.3731	28.0901	27.3169	27.6696	27.2732
0.00404169	0.858852	alpha-Cat	Catenin alpha	30.3094	30.1561	30.2511	29.1465	29.3705	29.6231
0.00705127	0.850787	RpL13	60S ribosomal protein L13	27.2291	27.0597	26.9228	25.9403	26.3168	26.4022
0.00640026	0.785252	Syp	Syncrip	25.4261	25.6779	25.6225	24.5423	24.9784	24.8501
0.00598752	0.774752	Tor	Target of rapamycin	29.7695	29.744	29.6516	28.6796	29.1586	29.0026
0.00652426	0.766692	Atpalpha	Sodium/potassium-transporting ATPase subunit alpha	29.1698	29.0294	28.816	28.0368	28.3944	28.2839
0.00160022	0.744662	Hsp83	Heat shock protein 83	26.849	26.8597	26.6637	25.9937	25.9519	26.1929
0.00602122	0.726516	RpL14	60S ribosomal protein L14	26.1011	26.0063	26.1017	25.2138	25.609	25.2066
0.00193468	0.723046	rdgA	Eye-specific diacylglycerol kinase;Diacylglycerol kinase	27.5634	27.4332	27.3866	26.5706	26.7988	26.8446
0.00705997	0.671872	Veneno	Veneno	25.1791	25.3872	25.008	24.6666	24.4355	24.4566
0.00541609	0.650919	RpL24	60S ribosomal protein L24	25.2314	25.3905	25.1134	24.6212	24.7308	24.4306
0.00228602	0.620984	Psa	Puromycin-sensitive aminopeptidase (EC 3.4.11.14) (Cytosol alanyl aminopeptidase)	25.6589	25.9509	25.7406	25.1509	25.205	25.1316
